# Massive proliferation of retrotransposons contributes to genome size expansion in species of the *Pseudocercospora* genus

**DOI:** 10.1101/2025.08.13.670038

**Authors:** Sandra-Milena González Sáyer, Ibonne A Garcia, Cristian A Traslaviña, Alex Z Zaccaron, Ioannis Stergiopoulos, Fabio A Aristizabal, Ursula Oggenfuss, Daniel Croll

## Abstract

Genome size expansions are common among eukaryotic lineages. Enlarged genomes can be bioenergetically demanding, and active mobile elements can trigger chromosomal rearrangements and loss of gene function. What triggers genome size expansions remains largely unexplored in many biological clades, particularly within the fungal kingdom. Activation of large transposable elements (TEs), such as long-terminal repeats (LTRs), is a common contributor. Yet the mechanisms of LTR activation remain poorly understood. Here, we focus on the fungal genus *Pseudocercospora* and closely related species with known variation in genome size. In using an assembly-free approach, we found that TE content is highly variable among species, with species-specific retrotransposon families being the main drivers of independent genome expansions. We further focussed on the two species with the most expanded genomes and reference-quality genomes, *P. fijiensis* and *P. ulei*. We found that the *P. ulei* genome is compartmentalized, with highly variable TE densities among chromosomal regions, and a striking reduction in pathogenicity-associated genes. Overall, our study indicates that species of *Pseudocercospora* originally had reduced genome sizes, and genome expansions are species-specific, driven by heterogeneous sets of TE families. Furthermore, we found that in the species with the most expanded genome, TE activity might not have ceased yet as indicated by resequencing data analysis of six strains from diverse locations in Colombia. We discuss what might have caused TE activation and subsequent proliferation in the genus, including stress conditions and host adaptation. Surveys of clades with highly dynamic genome sizes are crucial for the investigation of causal factors driving long-term TE dynamics.
