## Supplementary Tables for "Massive proliferation of retrotransposons contributes to genome size expansion in species of the *Pseudocercospora* genus"

### Sheet: Supplementary Table S1
Supplementary Table S1: Accession numbers and resources of the genomes used in this study; information taken in 2023
Species	Previous name, homonym	Strain collection ID	Acession number assembly	BioSample	Host	Geographic location	Sequencing technology	Assembly method	Illumina data used	Accession number short reads	Reference short reads	# contigs	# contigs (>= 0 bp)	# contigs (>= 1000 bp)	# contigs (>= 5000 bp)	# contigs (>= 10000 bp)	# contigs (>= 25000 bp)	# contigs (>= 50000 bp)	Largest contig	Total length	Total length (>= 0 bp)	Total length (>= 1000 bp)	Total length (>= 5000 bp)	Total length (>= 10000 bp)	Total length (>= 25000 bp)	Total length (>= 50000 bp)	N50	N90	auN	L50	L90	GC (%)	# N's per 100 kbp	# N's
Cercospora berteroae			GCA_002933655.1	SAMN08288628	Berteroa	Romania	Illumina HiSeq	SOAPdenovo				1172	1801	870	538	445	319	220	712812	33658546	33892839	33439057	32707756	32033010	29950372	26367161	105201	22306	140361	92	334	52.77	861.15	289850
Cercospora beticola			GCF_002742065.1	SAMN03265455	Beta vulgaris	USA, Midwest	Illumina	SOAPdenovo				252	252	154	48	40	26	20	6188355	37057033	37057033	36989427	36773645	36720217	36529834	36332824	4173231	2174017	3791310	4	9	52.17	8754.84	3244283
Cercospora zeina			GCA_002844615.1	SAMN06067857	Zea mays	South Africa	Illumina HiSeq	Velvet				3373	10027	1455	600	433	218	150	937986	38766270	40755333	37433550	35662496	34354560	31061022	28687781	169727	8734	257742	55	491	50.46	9479.13	3674705
Dothistroma septosporum	Mycosphaerella pini; Scirrhia pini		GCA_000340195.1	SAMN02981403			454; Illumina; Sanger	Newbler				20	20	20	15	14	14	14	5111597	30209431	30209431	30209431	30191644	30186412	30186412	30186412	2595548	1558309	2715840	5	11	53.09	449.84	135895
Pseudocercospora crystallina	Pallidocercospora crystallina	XJS617	GCA_003666085.1	SAMN09708136	Skin	China	Illumina HiSeq	SPAdes				309	309	252	177	160	148	131	1703713	36952682	36952682	36912375	36755792	36634876	36447725	35818468	378672	105401	515529	28	97	52.79	0	0
Pseudocercospora cruenta	Mycosphaerella cruenta	Pscow-1	GCA_013365205.1	SAMN14395397		India	Illumina HiSeq	MaSuRCA	yes	SRR11401871		2031	6227	1091	471	398	321	241	910576	54464692	55623252	53839421	52534241	52014802	50767462	47828723	221263	42278	286527	70	267	46.6	6005.64	3270951
Paracercospora egenula	Pseudocercospora egenula	CBS 485.81	this study	SAMN49687129		India	Illumina HiSeq	SPAdes	yes	SRR34278609	this study	5170	208763	2544	1250	947	509	223	216899	42431485	69857537	40773312	37856674	35708165	28633079	18591232	42903	4453	53729	281	1321	49.79	6.51	2761
Pseudocercospora eumusae	Septoria eumusae; Mycosphaerella eumusae	CBS 114824	GCA_001578235.1	SAMN03842022	Banana	France, Réunion	Illumina HiSeq	ABySS; SOAPdenovo; SPAdes	yes	SAMN49687130	Chang et al., 2016	2626	2626	2176	833	589	388	254	849494	47119461	47119461	46784960	43621343	41920135	38728384	33993363	112124	8220	160675	114	643	47.92	55.06	25945
Pseudocercospora fijiensis	Paracercospora fijiensis; Mycosphaerella fijiensis; Paracercospora fijiensis	CIRAD86	GCA_000340215.1	SAMN02744058			Sanger	Arachne	yes	SRR17041473	this study	56	56	56	36	32	28	28	11880248	74141167	74141167	74141167	74059859	74027617	73959321	73959321	5901819	1006785	6053843	5	14	45.17	553.87	410647
Pseudocercospora fuligena		CBS 109729	GCA_014298035.1	SAMN14675867	Solanum lycopersicum	USA, California	PacBio	Canu	yes	SRR34278607	(Zaccaron and Stergiopoulos, 2020)	348	348	348	316	252	190	172	1460984	50525800	50525800	50525800	50436893	49956430	48997474	48259663	407608	107777	461630	41	136	46.27	0	0
Pseudocercospora macadamiae		BRIP 55526	GCA_012978405.1	SAMN13508589	Farm	Australia	Illumina NextSeq	SPAdes	yes	SRR22733306 - SRR22733307	this study	212	212	212	149	132	112	99	3067473	40070143	40070143	40070143	39877232	39761995	39439051	39024272	608373	154839	841255	19	68	49.53	0.26	104
Rhachisphaerella mozambica	Mycosphaerella mozambica	CBS 122464	this study	SAMN49687132	Musa acuminata	Mozambique	Illumina HiSeq	SPAdes	yes	SRR34278616	this study	378	5328	170	42	29	26	25	4932443	36554438	37889942	36414860	36173351	36089435	36047344	36020394	2428099	555878	2445981	6	17	52.25	2.87	1050
Pseudocercospora musae	Mycosphaerella musicola	CBS 116634	GCA_001578225.1	SAMN03842026	Leaf	USA, California	Illumina HiSeq	ABySS; SOAPdenovo; SPAdes	yes	SRR34278615	Chang et al., 2016	3331	3331	3266	2053	1387	688	301	283715	60439160	60439160	60383709	57072197	52313719	41200151	27439958	43667	7636	62984	361	1626	44.01	47.64	28792
Pseudocercospora pini-densiflorae	Mycosphaerella gibsonii	CBS 125139	GCA_000504365.2	SAMN02254956	Pinus thunbergii	Japan	Illumina HiSeq	ABySS	yes	SRR1205211	this study	3263	3263	1933	816	664	475	279	528484	43513371	43513371	42623995	40423493	39346999	36088708	28977833	78968	11201	100189	165	647	49.15	347.09	151029
Pseudocercospora ulei	Microcyclus ulei	GCL012	GCA_016165855.1	SAMN16071448	Hevea brasiliensis	Colombia	PacBio; Illumina HiSeq; Oxford Nanopore MinION	HGAP	yes	SRR34278610	(González-Sayer et al., 2022)	214	215	214	196	179	87	70	11240615	93729803	93730151	93729803	93699440	93553837	92140524	91625978	2827303	518071	4416108	8	37	50.27	36.64	34338
Pseudocercospora vitis		HUCC 2361	GCA_026120125.1	SAMN27594420	Vitis vinifera	Japan	Illumina NovaSeq	SPAdes				217	235	183	121	99	83	73	1979502	30945549	30951520	30918811	30788428	30645189	30366607	29994463	585268	168298	779578	15	52	52.98	3.27	1013
Ramularia collo-cygni	Ophiocladium hordei; Ovularia hordei		GCA_900074925.1	SAMEA3894895	Hordeum vulgare	Germany	Illumina HiSeq	AllPaths-LG				78	78	78	53	37	33	32	4741806	32254922	32254922	32254922	32180024	32073277	32023148	31986186	1485682	578872	1749158	8	22	50.98	2544.49	820723
Sphaerulina musiva	Davidiella populorum: Mycosphaerella populorum		GCA_000320565.1	SAMN00120232			454; Illumina	Newbler				72	72	72	32	17	13	13	5112742	29352103	29352103	29352103	29239997	29137437	29083052	29083052	2040975	1517083	2707157	5	11	51.13	1481.15	434750
Zasmidium cellare	Rhinocladiella ellisii		GCF_010093935.1	SAMN00809353			Illumina	AllPaths-LG				267	267	267	126	108	87	77	2323717	38247703	38247703	38247703	37949222	37817769	37477400	37108723	675253	175257	792039	19	56	53.36	128.48	49139
Zymoseptoria tritici	Mycosphaerella graminicola		GCA_000219625.1	SAMN02746078			Sanger	JAZZ				21	21	21	21	21	21	21	6088797	39686251	39686251	39686251	39686251	39686251	39686251	39686251	2674951	773098	2956166	6	14	52.14	18.5	7341
Blumeria graminis f. sp. triticale			GCA_905067625.1	SAMEA7375779		Switzerland	PacBio	HGAP4				11								141000000							15200000			4		43.5

### Sheet: Supplementary Table S2
Supplementary Table S2: Pseudocercospora ulei isolates
Isolate name	Longitude/Latitude	Clone	Isolation date	Biosample	Accession number	Department
Guaviare_2	2.543025/-72.552296	FX 3864	10th Jul 2022	SAMN49687122	SRR34278618	Guaviare – San Jose del Guaviare Vereda Santa Rosa
Guaviare_5	2.535565/-72.542511	FX 3864	10th Jul 2022	SAMN49687123	SRR34278617	Guaviare – San Jose del Guaviare Vereda Santa Rosa
Caquetá_3	1.423511/-75.878584	IAN 873	14th Jul 2022	SAMN49687124	SRR34278614	Caquetá – Municipio Belén de los andaquies
Caquetá_4	1.411241/-75.866525	IAN 873	14th Jul 2022	SAMN49687125	SRR34278613	Caquetá – Municipio Belén de los andaquies
Caquetá_6	1.421538/-75.86506	IAN 873	14th Jul 2022	SAMN49687126	SRR34278612	Caquetá – Municipio Belén de los andaquies
Meta_1	4.058444/-7,346,778	RRIM600	7th Jul 2022	SAMN49687127	SRR34278611	Meta - Agrosavia la Libertad
